# Evolution of tandem repeats in putative CSP to enhance its function: A recent and exclusive event in Plasmodium vivax in India

**DOI:** 10.1101/2023.11.28.568961

**Authors:** Manoswini Dash, Veena Pande, Aparup Das, Abhinav Sinha

## Abstract

The molecular hitchhiking model proposes that linked non-coding regions also undergo fixation, while fixing a beneficial allele in a population. This concept can be applied to identify loci with functional and evolutionary significance. Putative circumsporozoite protein (CSP) in Plasmodium vivax (PvpuCSP) identified following the molecular hitchhiking model, holds evolutionary significance. We investigated the extent of genetic polymorphism in PvpuCSP and the role of natural selection which shapes the genetic composition and maintains the diversity in *P. vivax* isolates from India. Sequencing the putative CSP of *P. vivax* (PvpuCSP) in 71 isolates revealed a well-conserved N- and C-terminal, constituting around 80% of the gene. PCR amplification and sequencing validated extensive diversity in the repeat region, ranging from 1.8 to 2.2 kb towards the C-terminal, identifying 37 different alleles from 71 samples. The recent and exclusive accumulation of repeats in puCSP within *P. vivax* highlights its highly variable length polymorphism, making it a potential marker for estimating diversity and infection complexity. Episodic diversifying selection in the PvpuCSP repeat region, evidenced by statistically significant p-values and likelihood ratios, enhances amino acid diversity at various phylogenetic levels, facilitating adaptation for accommodating different substrates for degradation.
