## Supplemental Table for "Evolution of tandem repeats in putative CSP to enhance its function: A recent and exclusive event in Plasmodium vivax in India"

### Sheet: Supp Table1
Supplementary Table 1: Details of geographic location, time and number of samples collected during this study.
S. No.	State	Site	Code	Location	Geographic		No. of samples collected
					Coordinates
					Longitude	Latitude
1	Delhi	Delhi	DEL	North	28.7041° N	77.1025° E	35
2	Gujarat	Nadiad	NAD	West	22.6916° N	72.8634° E	21
3	Odisha	Baliguda	BAL	East	20.1989° N	83.9135° E	50
4	Odisha	Rourkela	RKL	East	22.2604° N	84.8536° E	38
5	Odisha	Brahmapur	BAM	East	19.3150° N	84.7941° E	14

### Sheet: Supp Table2
Supplementary Table 2: Details of primers used for amplification and sequencing of PvpuCSP
Primer name	Sequence (5`-3`)	Length (bp)	Tm (° C)	GC%	Amplicon length (bp)
PvpuCSP1F	CTCAGCCAAGTTGAAAGCA	19	54.5	47	391
PvpuCSP1R	TTGCGCCTTCTTATCACC	18	53.7	50
PvpuCSP2F*	AGGAACGACCAACATTTCTG	20	55.3	45	401
PvpuCSP2R*	CTAACATGAAGCTGCCCGT	19	56.7	53
PvpuCSP3F	CCCCGAATGTAGAAGCCTCC	20	57.5	60	420
PvpuCSP3R	GCATGCTTAGGAGCAACCCA	20	58	55
PvpuCSP4F*	AGCCATCTTCTGTTTCGCAG	20	55.5	50	526
PvpuCSP4R*	CTCGTACCTGTCACTCCCT	19	55.7	58
PvpuCSP5F	GTCCCACGCCGAAGAAGATT	20	57.5	55	486
PvpuCSP5R	CATTTTGATTTCCGCCCTCCC	21	56.8	52
PvpuCSP6F*	GGAGCGGCACCTTTTCTATG	20	56.1	55	566
PvpuCSP6R*	ATTCGACGCAGCAGATGGAA	20	57	50
PvpuCSP7F	GAAGCCAATGGTGAGCCAAA	20	56.1	50	419
PvpuCSP7R	CAGGGAGTGGAAATGGACGC	20	58.4	60
Note: * primers used for sequencing

### Sheet: Supp Table3
Supplementary Table 3: Detail of Plasmodium positive samples with P. falciparum and P. vivax by nested PCR assay
State	Site	Samples collected/obtained	Pf +ve	Pv +ve	Mixed infection ( Pf +ve & Pv+ve)	Plasmodium -ve	Number of Pv mono infected samples
Delhi	Delhi	34	0	28	0	6	28
Gujarat	Nadiad	22	0	22	0		22
Odisha	Baliguda	50	18	10	5	17	10
	Rourkela	38	0	30	0	8	30
	Brahmapur	14	4	0	0	10	0
		158	22	90	5	41	90

### Sheet: SuppTable 4
Supplementary Table 4: Summary of genetic variations as revealed through the arrangement of repeat allotypes in PvpuCSP among 3 populations.
Population	N	Na	Ph	Ne	I	h	He/uh	AR	UR	PR
Delhi	28	24	17	19.6	3.1	0.95	0.98	8.24	5.77	0.78
Gujarat	18	15	7	13.5	2.66	0.93	0.98	8.09	4.58	0.23
Odisha	18	15	10	12.46	2.63	0.92	0.97	9.03	6.06	1.28
Mean				15.19	2.8	0.93	0.98	8.45	5.47	0.76
Note: N- Number of samples; Na- Number of alleles; Ph: Private haplotypes; Ne- Effective alleles; I-Shannon’s information index; h- Haplotype diversity; He/uh- Expected heterozygosity/unbiased haplotype diversity; AR- allelic richness; UR- Unique Allelic Richness; PR-Private Allelic Richness. The allelic richness values are averaged in populations.

### Sheet: SuppTable 5
Supplementary Table 5: Tandem repeat analysis of PvpuCSP gene in sequenced isolates
Sample ID	Length of PvpuCSP	Repeat range	Number of repeat	TRF Score	Repeat allotypes (RATs) for PRM (R-D-N-A)			PRM (R-C-N-A)
					R1	R2	R3	R4
DELHI
D0003	2376	1636-1990	30	650	11	14	4	1
D0004	2088	1636-1710	6	91	1	2	2	1
D0005	2208	1636-1830	16	254	4	7	1	4
D0007	2184	1636-1806	14	222	4	6	1	3
D0918	2088	1636-1710	6	91	1	2	1	2
D121118	2256	1636-1878	20	348	7	9	1	3
D1288	2148	1636-1770	11	161	2	4	1	4
D1360	2184	1636-1806	14	231	4	6	1	3
D1364	2280	1636-1902	22	419	10	10	1	1
D1384	2280	1636-1902	22	419	10	10	1	1
D1394	2088	1636-1710	6	107	2	2	1	1
D140519	2256	1636-1878	20	348	7	9	1	3
D1417	2184	1636-1805	14.3	231	4	6	1	3
D1425	2184	1636-1805	14.3	231	4	6	1	3
D1868	2208	1636-1830	16.3	270	5	7	1	3
D1884	2088	1636-1710	6	107	2	2	1	1
D1992	2208	1636-1830	16.3	245	4	7	1	4
D2068	2208	1636-1830	16.3	245	4	7	1	4
D2098	2208	1636-1830	16.3	245	4	7	1	4
D2115	2148	1636-1770	11.3	161	2	5	0	4
D2209	2160	1636-1782	12.3	192	3	5	1	3
D2216	2136	1636-1758	10.3	167	2	4	3	1
D2436	2268	1636-1890	21	388	9	8	2	2
D2444	2040	1636-1660	2	NA	1	0	1	0
D2465	2124	1636-1746	9	154	3	4	0	2
D2716	2208	1636-1830	16.3	254	4	7	1	4
DV2	2064	1636-1686	4	84	2	1	1	0
DV3	2160	1636-1782	12	208	4	5	1	2
GUJARAT
G1550	2184	1636-1806	14.3	231	4	6	1	3
G1675	2136	1636-1758	10.3	169	3	4	1	2
G1844	2088	1636-1710	6.3	91	1	2	1	2
G1921	2136	1636-1758	10.3	169	3	4	1	2
G1948	2184	1636-1806	14.3	231	4	6	1	3
G1959	2232	1636-1854	18.3	293	5	8	1	4
G2060	2088	1636-1710	6.3	107	2	2	1	1
G2066	2160	1636-1782	12.3	192	3	5	1	3
G2187	PS	-	11.3	168	2	5	1	4
G2623	2088	1636-1710	6.3	107	2	2	1	1
G2672	2274	1648-1905	16.3	358	5	7	1	3
G3205	2040	1636-1660	2		1	0	0	1
G3655	2112	1636-1734	8.3	146	3	3	1	1
G3693	2208	1636-1830	16.3	270	5	7	1	3
G3948	2208	1635-1823	15.8	267	4	8	1	3
G3973	2136	1636-1758	10.3	169	3	4	1	2
G3983	2088	1636-1710	6.3	107	2	2	1	1
G4716	2088	1636-1710	6.3	91	1	2	1	2
G5661	2112	1636-1734	8.3	130	3	3	1	1
ODISHA
K13	2292	1636-1914	23	418	9	11	1	2
K33	2088	1636-1710	6	107	2	2	1	1
MRO_005	2222	1636-1842	17	326	8	7	1	1
MRO_006	2112	1636-1734	8	146	3	3	1	1
MRO_009	PS	NA	14	231	4	6	1	3
MRO_010	2112	1636-1734	8	146	3	3	1	1
MRO_011	2203	1636-1806	26	570	10	12	1	3
MRO_012	2190	1636-1782	14	231	4	6	1	3
MRO_014	2190	1636-1782	12	192	3	5	1	3
MRO_016	PS	NA	28	616	12	13	1	2
MRO_017	PS	NA	3	69	2	0	1	0
MRO_018	2088	1636-1710	12	208	4	5	1	3
O216	2232	1636-1854	18	336	8	8	1	1
O235	2088	1636-1710	6	91	2	2	1	1
O249	2232	1636-1854	18	325	8	8	1	1
O273	2184	1636-1806	14	263	6	6	1	1
O274	2052	1600-1674	6	107	2	2	1	1
O275	2256	1636-1878	20	389	10	8	1	1
OD169	2040	1636-1660	2		1	NA	1	NA
OD176	2088	1636-1710	6	91	2	2	1	1
OD200	2292	1636-1914	23	427	10	10	1	2
OD201	2112	1636-1734	8	164	3	3	1	1
OD205	2136	1636-1758	10	169	3	4	1	2
R46	2237	1636-1806	14	215	3	6	1	4

### Sheet: SuppTable 6
Supplementary Table 6:Type of repeats, its order and arrangment in PvpuCSP. Alleles were defined based on the arrangment pattern of repeat unit.
Haplotype	Allelle	Arrangement of repeats	Isolates
A27	27	13	D2444	1	3																													2		1	RDNA	AGGGATAACGCC
A27	27	13	G3205	1	3																													2		2	RDNA	AGGGATAACGCT
A27	27	13	OD169	1	3																													2		3	RDNA	AGGGATAATGCC
A35	35	113	MRO_017	1	1	3																												3		4	RCNA	AGGTGTAACGCC
A31	31	1213	DV2	1	2	1	3																											4
A24	24	124243	B279	1	2	4	2	4	3																									6
A24	24	124243	D0004	1	2	4	2	4	3																									6
A24	24	124243	D0918	1	2	4	2	4	3																									6
A24	24	124243	G1844	1	2	4	2	4	3																									6
A24	24	124243	G4716	1	2	4	2	4	3																									6
A24	24	124243	O235	1	2	4	2	4	3																									6
A24	24	124243	OD176	1	2	4	2	4	3																									6
A25	25	124213	D1394	1	2	4	2	1	3																									6
A25	25	124213	G2060	1	2	4	2	1	3																									6
A25	25	124213	G2623	1	2	4	2	1	3																									6
A25	25	124213	G3983	1	2	4	2	1	3																									6
A25	25	124213	K33	1	2	4	2	1	3																									6
A25	25	124213	O274	1	2	4	2	1	3																									6
A26	26	121213	MG3506	1	2	1	2	1	3																									6
A37	37	121243	D1884	1	2	1	2	4	3																									6
A22	22	12424213	G5661	1	2	4	2	4	2	1	3																							8
A23	23	12421213	G3655	1	2	4	2	1	2	1	3																							8
A23	23	12421213	MRO_006	1	2	4	2	1	2	1	3																							8
A23	23	12421213	MRO_010	1	2	4	2	1	2	1	3																							8
A23	23	12421213	OD201	1	2	4	2	1	2	1	3																							8
A21	21	124242121	D2465	1	2	4	2	4	2	1	2	1																						9
A18	18	1242421213	G1675	1	2	4	2	4	2	1	2	1	3																					10
A18	18	1242421213	G1921	1	2	4	2	4	2	1	2	1	3																					10
A18	18	1242421213	G3973	1	2	4	2	4	2	1	2	1	3																					10
A19	19	1242124213	OD205	1	2	4	2	1	2	4	2	1	3																					10
A20	20	1232423213	D2216	1	2	3	2	4	2	3	2	1	3																					10
A16	16	12424242421	D2115	1	2	4	2	4	2	4	2	4	2	1																				11
A17	17	12424242413	D1288	1	2	4	2	4	2	4	2	4	1	3																				11
A38	38	12424242123	G2187	1	2	4	2	4	2	4	2	1	2	3																				11
A15	15	124242421213	D2209	1	2	4	2	4	2	4	2	1	2	1	3																			12
A15	15	124242421213	G2066	1	2	4	2	4	2	4	2	1	2	1	3																			12
A15	15	124242421213	MRO_014	1	2	4	2	4	2	4	2	1	2	1	3																			12
A32	32	124242121213	DV3	1	2	4	2	4	2	1	2	1	2	1	3																			12
A32	32	124242121213	SG316	1	2	4	2	4	2	1	2	1	2	1	3																			12
A35	35	124242112213	MRO_018	1	2	4	2	4	2	1	1	2	2	1	3																			12
A12	12	12424242121213	D0007	1	2	4	2	4	2	4	2	1	2	1	2	1	3																	14
A12	12	12424242121213	D1360	1	2	4	2	4	2	4	2	1	2	1	2	1	3																	14
A12	12	12424242121213	D1417	1	2	4	2	4	2	4	2	1	2	1	2	1	3																	14
A12	12	12424242121213	D1425	1	2	4	2	4	2	4	2	1	2	1	2	1	3																	14
A12	12	12424242121213	G1550	1	2	4	2	4	2	4	2	1	2	1	2	1	3																	14
A12	12	12424242121213	G1948	1	2	4	2	4	2	4	2	1	2	1	2	1	3																	14
A12	12	12424242121213	MRO_009	1	2	4	2	4	2	4	2	1	2	1	2	1	3																	14
A12	12	12424242121213	MRO_012	1	2	4	2	4	2	4	2	1	2	1	2	1	3																	14
A13	13	12421242421213	R46	1	2	4	2	1	2	4	2	4	2	1	2	1	3																	14
A14	14	12421212121213	O273	1	2	4	2	1	2	1	2	1	2	1	2	1	3																	14
A08	8	2242424212121213	G3948	2	2	4	2	4	2	4	2	1	2	1	2	1	2	1	3															16
A09	9	1242424242121213	D0005	1	2	4	2	4	2	4	2	4	2	1	2	1	2	1	3															16
A09	9	1242424242121213	D1992	1	2	4	2	4	2	4	2	4	2	1	2	1	2	1	3															16
A09	9	1242424242121213	D2068	1	2	4	2	4	2	4	2	4	2	1	2	1	2	1	3															16
A09	9	1242424242121213	D2098	1	2	4	2	4	2	4	2	4	2	1	2	1	2	1	3															16
A09	9	1242424242121213	D2716	1	2	4	2	4	2	4	2	4	2	1	2	1	2	1	3															16
A09	9	1242424242121213	SG325	1	2	4	2	4	2	4	2	4	2	1	2	1	2	1	3															16
A10	10	1242424212121213	D1868	1	2	4	2	4	2	4	2	1	2	1	2	1	2	1	3															16
A10	10	1242424212121213	G2672	1	2	4	2	4	2	4	2	1	2	1	2	1	2	1	3															16
A11	11	1242124212421213	G3693	1	2	4	2	1	2	4	2	1	2	4	2	1	2	1	3															16
A28	28	12421211212121213	MRO_005	1	2	4	2	1	2	1	1	2	1	2	1	2	1	2	1	3														17
A06	6	124242421242121213	G1959	1	2	4	2	4	2	4	2	1	2	4	2	1	2	1	2	1	3													18
A07	7	124212121212121213	O249	1	2	4	2	1	2	1	2	1	2	1	2	1	2	1	2	1	3													18
A36	36	124212121212122113	O216	1	2	4	2	1	2	1	2	1	2	1	2	1	2	2	1	1	3													18
A40	40	124212121242121213	B160	1	2	4	2	1	2	1	2	1	2	4	2	1	2	1	2	1	3													18
A05	5	12412121121212121213	O275	1	2	4	1	2	1	2	1	1	2	1	2	1	2	1	2	1	2	1	3											20
A30	30	12424242121212121213	D121118	1	2	4	2	4	2	4	2	1	2	1	2	1	2	1	2	1	2	1	3											20
A30	30	12424242121212121213	D140519	1	2	4	2	4	2	4	2	1	2	1	2	1	2	1	2	1	2	1	3											20
A04	4	121211132421242121213	D2436	1	2	1	2	1	1	1	3	2	4	2	1	2	4	2	1	2	1	2	1	3										21
A03	3	1242121212121212121213	D1364	1	2	4	2	1	2	1	2	1	2	1	2	1	2	1	2	1	2	1	2	1	3									22
A03	3	1242121212121212121213	D1384	1	2	4	2	1	2	1	2	1	2	1	2	1	2	1	2	1	2	1	2	1	3									22
A39	39	1242424242421212121213	SG832	1	2	4	2	4	2	4	2	4	2	4	2	1	2	1	2	1	2	1	2	1	3									22
A02	2	24212121242121212121213	K13	2	4	2	1	2	1	2	1	2	4	2	1	2	1	2	1	2	1	2	1	2	1	3								23
A41	41	12421212121242121212113	OD200	1	2	4	2	1	2	1	2	1	2	1	2	4	2	1	2	1	2	1	2	1	1	3								23
A33	33	124242124212121212121213	MRO_011	1	2	4	2	4	2	1	2	4	2	1	2	1	2	1	2	1	2	1	2	1	2	1	3							26
A34	34	12424212121212121212121213	MRO_016	1	2	4	2	4	2	1	2	1	2	1	2	1	2	1	2	1	2	1	2	1	2	1	2	1	3					28
A01	1	124242421212124212121212121213	D0003	1	2	4	2	4	2	4	2	1	2	1	2	1	2	4	2	1	2	1	2	1	2	1	2	1	2	1	2	1	3	30

### Sheet: Supp Table 7
Supplementary Table 7: Detailed list of sites of SNPs in PvpuCSP, their distribution in population, change in codon and amino acid, and physicochemical properties
Parsimony informative sites	Change in nucleotide	Aa position	Change in aa	Syn/Non-syn	Change in properties of aa	Found in populations
98	C→A	33	Pro→Gln	Non-syn	Hydrophobic	DEL, ODI
387	G→T	129	No change	Syn	No change	DEL, GUJ, ODI
1643	A→C	548	His→Pro	Non-syn	hydrophobic	DEL, ODI
1749	C→T	583	No change	Syn	No change	DEL, GUJ, ODI
Singleton
1235	G→T	412	Arg→Leu	Non-syn	Basic - Non-polar and Hydrophobic	ODI
1493	G→T	498	Arg→Leu	Non-syn	Basic - Non-polar and Hydrophobic	DEL
1978	G→C	660	Asp→His	Non-syn	Polar	ODI
1989	C→T	663	No change	Syn	No change	ODI

### Sheet: SuppTable 8
Supplementatry Table 8: α, β+, LRT score and p-values of the codon sites under episodic/diversifying selection by MEME, FEL and aBS-REL
MEME result
Site	alpha	beta+	LRT	p-value	Total branch length	branches under selection
643	0	6362.66	13.24	0	5.93	0
635	0	3069.21	13.9	0	7.44	1
563	0	567.94	10.68	0	0.66	2
659	0	426	11.2	0	0.51	2
651	0	632.98	7.8	0.01	0.36	1
571	0	543.46	6.04	0.02	0.76	0
555	0	176.34	6.14	0.02	0.29	1
FEL Result
Site	alpha	beta	LRT	p-value	Total branch length	alpha=beta
129	127	0	13.904	0	2.263	45.291
549	34.718	0	4.761	0.029	0.619	10.263
617	67.945	0	4.519	0.034	1.211	19.688
625	36.23	0	3.478	0.062	0.646	14.448
661	35.693	0	4.782	0.029	0.636	10.44
664	36.759	0	4.543	0.033	0.655	11.524
703	20.324	0	3.091	0.079	0.362	4.23
635	0	118.299	6.606	0.01	5.151	73.311
643	0	38.164	3.012	0.083	1.662	25.012
668	0	40.704	3.34	0.068	1.772	26.686
aBSREL Result
Name	B (Optimized Branch Length)	LRT	Test p-value	Uncorrected p-value	ω distribution over sites
Node45	0.0003	27.244	0	0	ω1 = 0.00 (99%)
					ω2 = 636 (0.55%)
Node52	0.0012	18.2823	0.0029	0	ω1 = 0.00 (99%)
					ω2 = 2870 (0.55%
